# PTMExplorer: A Multi-Dimensional Integrative Visualization Platform for Protein Post-Translational Modification Function and Structure

**DOI:** 10.64898/2026.09.21.753344

**Authors:** Chenxia Li, Jinhao Wang, Chongyang He, Huqiang Wang, Sisi Geng, Yuanxiang Lao, Yupeng Zhang, Yunping Zhu, Songfeng Wu

## Abstract

Deciphering the functions of post-translational modifications (PTMs) is a critical bridge connecting large-scale modification proteomics data to mechanistic studies. However, most existing tools for visualizing PTM omics data are limited to site catalogs or single-dimensional feature displays. They lack the capability to simultaneously map user-derived differential modification sites onto multi-dimensional contexts, including protein three-dimensional (3D) structure, evolutionary conservation, functional sites, and disease associations. This limitation makes it difficult for researchers to rapidly assess the biological importance of candidate sites from among a vast number of differentially modified sites. Here, we present PTMExplorer, an interactive platform for the multi-dimensional visualization of protein PTMs. PTMExplorer comprises three core modules: PTM Inspector, built upon ProtVista, provides a multi-track, sequence-feature integrated view incorporating intrinsically disordered region (IDR) prediction (via flDPnn), surface accessibility calculation (via FreeSASA), and UniProt functional annotations; PTM 3D Locator, leveraging the Nightingale/Mol* engine, anchors modification sites onto AlphaFold/Protein Data Bank (PDB) 3D structures through residue mapping via PDBe-SIFTS; and PTM Overview, utilizing the R circlize package, presents a panoramic polar circos plot illustrating modification distribution and inter-group differential regulation. Additionally, three major disease-associated modification databases—PTMD, qPTM, and PhosCancer—are integrated as PTM-Disease Nexus, enabling co-localization comparison between user-defined differential sites and reported disease-related sites. PTMExplorer currently supports eight model organisms, accepts user-uploaded differential analysis results, and provides multi-dimensional annotations and various visualization options (https://www.bioladder.cn/PTMExplorer/). Using a multi-omics dataset from hepatocellular carcinoma (18 patients, 9 modification types) as a case study, we demonstrate the practical utility of PTMExplorer in screening potential biomarkers, revealing multi-modification coordination mechanisms, and distinguishing between absolute and relative quantification patterns.
