## Supplementary material for "PTMExplorer: A Multi-Dimensional Integrative Visualization Platform for Protein Post-Translational Modification Function and Structure": Table S1

### Sheet: Sheet1
Table S1. Summary of feature data displayed in PTMExplorer
Catalogy	Class	Popular Feature
Uniprot feature	Domains & sites	Domain
		Binding site
		Site
	Molecule processing	Initiator methionine
		Chain
		Peptide
	PTM	Modified residue
		Glycosylation
	Sequence information	Sequence conflict
	Variants	Variants
	Structural features	Helix
		Beta strand
		Turn
Sequence feature	Surface accessibility	RSA (relative surface accessibility)
	Disorder	IDR (Intrinsically Disordered Regions)
Disease annotation	PTMDiSA	PTMD (https://ptmd.biocuckoo.cn/)
		qPTM (https://qptm.omicsbio.info/)
		PhosCancer (https://lilab.life.sjtu.edu.cn/PhosCancer/)
