## Supplementary material for "PTMExplorer: A Multi-Dimensional Integrative Visualization Platform for Protein Post-Translational Modification Function and Structure": Table S2

### Sheet: Sheet1
Table S2. Data for Fig 2
Table	Description
Table S2.1 Group	Sample-Group mapping table
Table S2.2 Data matrix	Input data for Fig 2A,C. Including the intensity and differential analysis results for each site
Table S2.3 Sig_Site_Anno	Significant Difference Site Table

### Sheet: S2.1.Group
Sample	Group
Neg_P_1	Neg_P
Neg_P_3	Neg_P
Neg_P_4	Neg_P
Neg_P_5	Neg_P
Neg_P_7	Neg_P
Neg_P_8	Neg_P
Neg_T_1	Neg_T
Neg_T_3	Neg_T
Neg_T_4	Neg_T
Neg_T_5	Neg_T
Neg_T_7	Neg_T
Neg_T_8	Neg_T
Pos_P_1	Pos_P
Pos_P_10	Pos_P
Pos_P_13	Pos_P
Pos_P_16	Pos_P
Pos_P_17	Pos_P
Pos_P_18	Pos_P
Pos_P_19	Pos_P
Pos_P_2	Pos_P
Pos_P_3	Pos_P
Pos_P_5	Pos_P
Pos_P_6	Pos_P
Pos_P_8	Pos_P
Pos_T_1	Pos_T
Pos_T_10	Pos_T
Pos_T_13	Pos_T
Pos_T_16	Pos_T
Pos_T_17	Pos_T
Pos_T_18	Pos_T
Pos_T_19	Pos_T
Pos_T_2	Pos_T
Pos_T_3	Pos_T
Pos_T_5	Pos_T
Pos_T_6	Pos_T
Pos_T_8	Pos_T

### Sheet: S2.2.Data_matrix
Protein	Sequence	Position	Category	Neg_P_1	Neg_P_3	Neg_P_4	Neg_P_5	Neg_P_7	Neg_P_8	Neg_T_1	Neg_T_3	Neg_T_4	Neg_T_5	Neg_T_7	Neg_T_8	Pos_P_1	Pos_P_10	Pos_P_13	Pos_P_16	Pos_P_17	Pos_P_18	Pos_P_19	Pos_P_2	Pos_P_3	Pos_P_5	Pos_P_6	Pos_P_8	Pos_T_1	Pos_T_10	Pos_T_13	Pos_T_16	Pos_T_17	Pos_T_18	Pos_T_19	Pos_T_2	Pos_T_3	Pos_T_5	Pos_T_6	Pos_T_8	FC(Tumor_vs_Normal)	pValue(Tumor_vs_Normal)	Sig(Tumor_vs_Normal)
Q96ST2	S	398	Phospho_Raw	0.480329		0.340384	0.221846			0.299626		0.362991	1.25031	0.169114	0.738002			0.547198	0.374048	0.411213		0.241445	0.701415	0.385646	0.170183	0.394621			1.01163	0.408849	0.288846	0.63704	0.847358	1.13321	0.744787	0.357233	0.347325	1.30355		1.70088	0.0584126	0
Q96ST2	S	400	Phospho_Raw	7.63119	3.11471	8.08196	7.32447	6.48856	3.7421	3.09405	3.53232	7.85525	14.816	6.07079	8.61796	4.06773		5.40538	6.42628	5.06763	8.58809	7.19067	5.86334	9.19755	8.72484	3.9863		4.88735	3.81897	4.15495	9.51462	9.02542	7.96477	15.0965	0.501111	13.8982	14.2777	11.532	7.35782	1.28633	0.710248	0
Q96ST2	S	511	Phospho_Raw	1.36656		2.22493	0.767401	1.29783	0.188532	1.13261		1.26256	3.42846	3.33905	2.27595	0.408385		0.147564	1.28224	2.74849	2.7714	1.72318	1.75605	2.10418	3.41003	0.126322	1.79568		0.325256	1.1635		3.12484	1.19726	5.6789	2.14869	5.53427	3.67343	5.03611		1.8632	0.0392806	1
Q96ST2	S	513	Phospho_Raw	1.60067	1.82013	2.63563	0.930396	1.41028	0.311559	1.07123	0.907011	1.44238	3.84837	3.50681	2.06817	2.10039		0.189315	1.5079	2.74393	2.7714	1.82821	1.92647	2.37357	3.4776		1.79568	3.44815	0.398868	0.97909	0.242275	3.09272	1.2198	5.64701	2.17485	5.32637	4.2545	5.01576	0.256146	1.35644	0.68524	0
Q96ST2	S	363	Phospho_Raw	0.655246	0.284648		0.499005	0.38615		0.681966	0.200712	0.631047	2.10489	0.91974	1.41814			0.474307	0.72733	1.31665	1.82958	1.07453		1.30064	1.86544	0.529422	0.767844	0.465535	1.25363	0.979471	0.969124	1.42528	0.687964	2.61456	1.17467	3.03284	2.13292	3.2351	1.00973	1.53792	0.121691	0
Q96ST2	S	365	Phospho_Raw	0.770302	0.472392	1.35065	0.582068	0.38615	0.0591738	0.722013	0.286608	0.631047	2.25954	1.00298	1.53249	0.459164	0.202913	0.474307	0.828331	1.4307	1.96833	1.16411	1.09005	1.35988	1.75429	0.608006	0.938697	0.865687	1.79587	1.19328	1.11173	1.59383	0.837387	2.89498	1.29883	2.99357	2.19342	3.33655	1.00973	1.73336	0.0159024	1
Q96ST2	S	313	Phospho_Raw	0.478677		0.626054	0.277936	0.399802				0.844638	1.69545	1.12333	3.71264	0.472688	0.472982	1.40897	0.658675	2.30538	3.69649	0.589895	0.39168	0.591787	1.88423			0.793405	0.349432	1.3421	0.80585	2.14301	0.876375	5.04696	0.427011	1.83439	0.933316	2.36417	1.11758	1.55967	0.0659955	0
Q96ST2	S	315	Phospho_Raw			0.327546			0.0973758			0.0664772	0.415256	0.911753	1.97457					1.01438	2.20649		0.0549704	0.0550909	1.61113	0.118191	0.133745	0.193033	0.301428		0.105017	0.103882	0.0601985	3.6556	0.170101	0.165417	0.275795	1.48515	0.346365	1.09239	0.742071	0
Q96ST2	S	235	Phospho_Raw	6.05327		6.20158	5.76898	8.1113	3.1008	5.07545		11.5258	27.6808	4.09991	8.38568	2.19209	1.13288	8.12657	5.55484	6.66397	11.3587	9.27663	7.87749	11.6663	9.83993	3.43035	0.147086	1.00125	7.43274	8.49789	5.63306	13.7271	13.8952	17.4092	12.7403	19.1298	4.55855	21.1025	7.96108	1.78264	0.0540888	0
Q96ST2	S	237	Phospho_Raw	5.67638		5.72019	5.50525	6.92141	2.94103	5.07545		11.5258	27.6808	3.92373	5.87497	1.2211		3.7304	4.01932	5.49451	10.4222	8.38455	7.07818	9.1206	9.17141	3.14522		0.948374	2.93349	5.55632	3.60625	11.331	14.1644	16.9616	9.53603	15.2967	0.162837	25.9484	5.9263	1.65858	0.676017	0
Q96ST2	S	196	Phospho_Raw	1.62299		1.33209	1.14473	0.969863	1.28083	1.57112		2.32858	5.24048	1.5554	2.97212		0.510139	2.99837	1.23579	1.73054	3.35974	2.42872	1.76012	2.49497	2.38793	1.95889	0.274993		4.36893	2.41325	2.12551	3.81029	3.29777	5.49651	2.42865	5.91702	5.07564	7.71028	3.06742	2.15997	0.0003177641886	1
Q96ST2	S	198	Phospho_Raw	1.43737		1.53822	1.0764	0.969863	1.28083	1.08485		1.49876	5.24048	1.3542	1.86434			1.83915	0.975458	1.42124	3.35974	2.24024	1.51845	1.76469	1.88311	1.84047			2.42539	1.28176	1.63199	2.38576	2.63064	4.0448	2.03578	4.54141	3.77674	6.86915	2.44231	1.70531	0.0127858	1
Q96ST2	S	248	Phospho_Raw	4.12453	0.842652	1.29303	2.19443	1.29861	1.19341	4.57137	0.391674	1.52482	3.26469	3.96602	9.06467	1.6254	1.87621		6.33252	2.0308	9.16301	5.64883	4.75416	7.53835	7.24432	0.980673	2.8571	3.20739		7.38732	1.36713	14.283	2.49066	18.189	1.30328	13.2189	12.345	3.25366	7.18832	1.75443	0.182623	0
Q96ST2	S	250	Phospho_Raw	1.14261		7.46665		1.6955	1.2289	1.20235		7.41232	15.9291	1.6909	0.231027	1.47595		7.00454	1.58102	6.76622	2.96657	2.75391	2.01491	2.10012	3.30507	2.79601			11.7261	0.615558	6.6556	2.7913	8.51382	6.1405	4.93367	2.36171	2.3345	12.5209		1.79215	0.42153	0
Q96ST2	S	377	Phospho_Raw	3.84712	0.761151	3.71435	2.6978	2.36843	2.50807	2.48132	1.21045	2.49375	8.28772	2.7151	2.85085	0.834574	1.46194	2.96958	2.21024	2.90834	4.63475	2.91102	2.85774	3.76932	3.63973	2.28662	3.46573	0.940403	4.80801	2.6994	2.91075	4.41929	4.20209	6.07828	2.98137	6.98279	6.07392	6.30263	2.50621	1.42326	0.104116	0
Q96ST2	S	720	Phospho_Raw	0.0764326				0.0369298	0.100571	0.124487			0.116534	0.262329	0.0771264			0.0465729	0.135706	0.063994	0.182689	0.068299	0.085129				0.0674848		0.0694369			0.080575		0.121033	0.205584	0.194458				1.60988	0.0405596	1
Q96ST2	S	287	Phospho_Raw	0.193033		4.31635	2.13089	4.70349	0.573857	4.55129		8.12471	17.8022	4.9769	8.17034	0.840499	0.775129	2.96185	4.48411	6.60432	8.31869	6.63009	6.51755	8.47156	7.4703	0.798648			3.45855	7.27792	3.22302	11.7251	10.266	19.4501	9.25099	13.6845	15.0297	20.0913	1.9919	2.4179	0.00226848	1
Q96ST2	S	289	Phospho_Raw	1.27623		4.73149	2.41859	4.54896		4.30623		7.82872	18.424	5.06577	6.71202	0.905264		1.07765	4.02479	6.14251	7.86432	7.06036	6.37784	7.64645	7.56804	1.79051		0.867573	2.08959	6.24801	2.64884	11.0008	10.093	19.9549	8.89005	12.0895	15.4456	21.1058	1.13365	1.99809	0.079036	0
Q96ST2	S	438	Phospho_Raw	1.26803	2.12751	2.10765	1.13921	1.1732	0.432804	1.14708	1.25488	0.720685	3.53743	2.48332	2.19495	1.23088		0.98943	0.810144	2.30551	2.59517	0.820302	1.92155	0.812934	2.75497	0.570482		1.71921	1.33792	0.454684	0.904491	2.8269	1.83099	4.49124	1.39801	4.7765	3.03341	4.0475	0.934714	1.50696	0.109724	0
Q96ST2	S	440	Phospho_Raw	1.30458	1.79122	2.67644	1.26883	1.26884		1.07685	0.93199	0.621953	4.49082	3.68703	2.70813	1.39893		0.775188	1.45995	2.31748	3.50576	1.02821	1.97224	0.758225	3.51554	0.363499	1.19024	3.19345	1.60921	0.502285	1.00482	3.13851	2.48833	5.57584	2.15844	5.89818	3.79861	5.13502	1.52932	1.65607	0.08374	0
Q96ST2	S	300	Phospho_Raw	0.12824		0.176532							0.388776	0.0676729	0.61517	0.14989	0.156264		0.182525	0.253382	0.345964			0.246882	0.349204		0.154715		0.441784	0.219895		0.516393	0.165304	0.458924		0.538939	0.46492	0.1658	0.396441	1.72608	0.0686707	0
Q96ST2	S	415	Phospho_Raw			0.0889868		0.125905				0.0740011	0.289288		0.136018			0.185046	0.124995	0.121082	0.106071	0.11112			0.334744					0.0977602	0.236074	0.708919	0.524859	0.752377		0.369806	0.233238	0.94879		2.6537	0.0307788	1
Q96ST2	S	420	Phospho_Raw	0.113276	0.464239	0.276395		0.137744		0.337636	0.357827	0.615216	1.01551	0.241794	1.14686	0.326554		0.190338	0.183343	0.384833	0.300586	0.146328	0.302418	0.637291	0.782809				0.20604	0.649207	0.321732	1.29171	1.12671	1.12894	0.71329	1.5875	1.21184	1.45143		2.56471	0.0007047959885	1

### Sheet: S2.3.Sig_Site_Anno
Site	Sig	RSA	IDR	PTMD	PhosCancer	QPTM
196	up	66.6	83.3	N2	U3E11	U10D17E159
198	up	57.7	89.4	N2	U3E11	U9D15E150
287	up	63.3	84.4	N2	U5E8	U35D25E227
365	up	62.7	70.8		U4E8	U20D15E163
415	up	55.3	65.8	N1	U4E5	U36D20E136
420	up	76.8	65.5	N1	U4E3	U41D21E152
511	up	72	18.5	N2	U3E11	U15D16E183
720	up	66.4	8		U2E9	U36D37E106
