## Supplementary material for "PTMExplorer: A Multi-Dimensional Integrative Visualization Platform for Protein Post-Translational Modification Function and Structure": Table S4

### Sheet: Sheet1
Table S4. Data for Fig 4
Table	Description
Table S4.1. Group	Sample-Group table
Table S4.2. Data_matrix	Input data for Fig 4A,B. Including the intensity and differential analysis results for each site
Table S4.3. Pro_data	The intensity and differential analysis results for the protein

### Sheet: S4.1.Group
Sample	Group
Neg_P_1	Neg_P
Neg_P_3	Neg_P
Neg_P_4	Neg_P
Neg_P_5	Neg_P
Neg_P_7	Neg_P
Neg_P_8	Neg_P
Neg_T_1	Neg_T
Neg_T_3	Neg_T
Neg_T_4	Neg_T
Neg_T_5	Neg_T
Neg_T_7	Neg_T
Neg_T_8	Neg_T
Pos_P_1	Pos_P
Pos_P_10	Pos_P
Pos_P_13	Pos_P
Pos_P_16	Pos_P
Pos_P_17	Pos_P
Pos_P_18	Pos_P
Pos_P_19	Pos_P
Pos_P_2	Pos_P
Pos_P_3	Pos_P
Pos_P_5	Pos_P
Pos_P_6	Pos_P
Pos_P_8	Pos_P
Pos_T_1	Pos_T
Pos_T_10	Pos_T
Pos_T_13	Pos_T
Pos_T_16	Pos_T
Pos_T_17	Pos_T
Pos_T_18	Pos_T
Pos_T_19	Pos_T
Pos_T_2	Pos_T
Pos_T_3	Pos_T
Pos_T_5	Pos_T
Pos_T_6	Pos_T
Pos_T_8	Pos_T

### Sheet: S4.2.Data_matrix
Protein	Sequence	Position	Category	Neg_P_1	Neg_P_3	Neg_P_4	Neg_P_5	Neg_P_7	Neg_P_8	Neg_T_1	Neg_T_3	Neg_T_4	Neg_T_5	Neg_T_7	Neg_T_8	Pos_P_1	Pos_P_10	Pos_P_13	Pos_P_16	Pos_P_17	Pos_P_18	Pos_P_19	Pos_P_2	Pos_P_3	Pos_P_5	Pos_P_6	Pos_P_8	Pos_T_1	Pos_T_10	Pos_T_13	Pos_T_16	Pos_T_17	Pos_T_18	Pos_T_19	Pos_T_2	Pos_T_3	Pos_T_5	Pos_T_6	Pos_T_8	FC(Tumor_vs_Normal)	pValue(Tumor_vs_Normal)	Sig(Tumor_vs_Normal)
Q96ST2	S	196	Phospho_Nor	1.24508		1.1279	0.93649	0.795095	0.912987	11.1945		10.9513	7.42426	10.3412	9.12574		0.469275	3.79869	3.00762	2.97892	2.1141	2.59324	1.16209	2.10543	1.68098	1.32463	0.313891		18.7358	39.6263	1.29031	16.6113	11.0329	6.84551	8.15812	13.236	10.9746	12.7381	8.19314	7.39577	3.560773632e-09	1
Q96ST2	S	198	Phospho_Nor	1.10269		1.30244	0.880591	0.795095	0.912987	7.72977		7.04866	7.42426	9.00352	5.72435			2.33005	2.37403	2.4465	2.1141	2.39199	1.00253	1.48917	1.32561	1.24455			10.4011	21.047	0.990714	10.4009	8.80096	5.03751	6.83845	10.1588	8.16614	11.3485	6.52346	5.50671	4.686876306e-09	1
Q96ST2	S	235	Phospho_Nor	4.6438		5.25099	4.71954	6.64966	2.21028	36.1635		54.206	39.2157	27.2586	25.7478	3.07782	1.04213	10.2957	13.5191	11.4713	7.14741	9.90504	5.20097	9.84482	6.92679	2.31964	0.167891	13.5856	31.8747	139.538	3.4196	59.8446	46.4871	21.682	42.7963	42.792	9.8566	34.8633	21.2642	6.23219	1.9691661e-06	1
Q96ST2	S	237	Phospho_Nor	4.35467		4.84339	4.50378	5.67419	2.09639	36.1635		54.206	39.2157	26.0873	18.0388	1.71449		4.72611	9.78205	9.45818	6.55808	8.95252	4.67325	7.69661	6.45619	2.12684		12.8682	12.58	91.2368	2.18921	49.3986	47.3876	21.1245	32.0327	34.2177	0.35209	42.8692	15.8293	5.65392	0.0006429871279	1
Q96ST2	S	248	Phospho_Nor	3.16415	2.55133	1.09483	1.79524	1.06461	0.850673	32.5718	0.06336	7.17123	4.62513	26.3684	27.8326	2.28215	1.72591		15.4118	3.4958	5.76577	6.03149	3.13885	6.36139	5.09961	0.663143	3.26124	43.5201		121.302	0.829929	62.2678	8.33262	22.653	4.37787	29.5699	26.6926	5.37534	19.2002	6.94429	0.00530785	1
Q96ST2	S	250	Phospho_Nor	0.876561		6.32215		1.38998	0.875969	8.56693		34.8601	22.567	11.2421	0.709354	2.07232		8.87417	3.84782	11.6473	1.8667	2.94046	1.33031	1.77223	2.32659	1.8907			50.2862	10.1077	4.04034	12.1689	28.4834	7.64756	16.5728	5.28299	5.0477	20.6856		4.6298	0.0002637799977	1
Q96ST2	S	287	Phospho_Nor	0.148086		3.65474	1.74326	3.85593	0.40905	32.4287		38.2105	25.2206	33.0894	25.0866	1.18011	0.713038	3.75242	10.9132	11.3686	5.23449	7.07922	4.3031	7.1489	5.25869	0.540056			14.8317	119.506	1.95656	51.1166	34.3455	24.2237	31.0752	30.6112	32.4976	33.1926	5.32041	7.91515	2.03769108e-06	1
Q96ST2	S	289	Phospho_Nor	0.979066		4.00624	1.97862	3.72924		30.6827		36.8185	26.1016	33.6802	20.6089	1.27104		1.36529	9.79538	10.5736	4.94858	7.53863	4.21086	6.45261	5.3275	1.21077		11.7719	8.96101	102.594	1.608	47.959	33.7666	24.8524	29.8628	27.0435	33.3968	34.8687	3.02799	6.5948	7.045811473e-06	1
Q96ST2	S	300	Phospho_Nor	0.0983797		0.149473							0.550785	0.449929	1.88884	0.210454	0.143747		0.444221	0.436168	0.217696			0.208337	0.245821		0.176599		1.89455	3.61076		2.25126	0.553035	0.571557		1.20557	1.00526	0.273917	1.0589	5.47514	2.072471833e-05	1
Q96ST2	S	313	Phospho_Nor	0.367219		0.530092	0.227376	0.327758				3.97233	2.40197	7.46853	11.3995	0.663682	0.435094	1.78505	1.60305	3.96845	2.32599	0.629855	0.2586	0.499391	1.3264			10.7655	1.49851	22.0378	0.489198	9.34265	2.93196	6.28562	1.43438	4.1034	2.01803	3.90582	2.98507	5.44622	2.703200085e-05	1
Q96ST2	S	363	Phospho_Nor	0.502675	0.861838		0.40823	0.316566		4.85913	0.0324686	2.96781	2.98203	6.11497	4.35432			0.600908	1.77015	2.26646	1.15125	1.14732		1.09757	1.31317	0.358002	0.876455	6.31671	5.37607	16.0832	0.588315	6.21363	2.30162	3.25624	3.94585	6.78425	4.61183	5.34468	2.69701	4.83531	0.00195929	1
Q96ST2	S	365	Phospho_Nor	0.590941	1.43028	1.14362	0.476183	0.316566	0.0421796	5.14447	0.0463638	2.96781	3.20112	6.66837	4.70544	0.644692	0.186659	0.600908	2.01596	2.46278	1.23856	1.24296	0.719686	1.14756	1.23493	0.411141	1.07148	11.7463	7.70144	19.594	0.674886	6.94846	2.80152	3.60549	4.36294	6.69642	4.74267	5.51229	2.69701	5.87951	0.0001177529024	1
Q96ST2	S	377	Phospho_Nor	2.95134	2.30456	3.14501	2.20704	1.94165	1.78778	17.6799	0.195811	11.7281	11.7413	18.0516	8.75337	1.17179	1.34483	3.76221	5.3792	5.00638	2.91639	3.10821	1.88677	3.18082	2.56218	1.54624	3.95596	12.7601	20.6188	44.3251	1.767	19.2663	14.0583	7.57006	10.0148	15.62	13.1332	10.4125	6.69415	4.87237	7.323066666e-05	1
Q96ST2	S	398	Phospho_Nor	0.368487		0.288209	0.18149			2.13489		1.70715	1.77133	1.12437	2.266			0.693255	0.910343	0.707857		0.257801	0.463097	0.325435	0.1198	0.266847			4.33831	6.71343	0.175346	2.77723	2.83488	1.41133	2.50183	0.799107	0.750993	2.15358		5.3544	2.496857085e-05	1
Q96ST2	S	400	Phospho_Nor	5.85431	9.43051	6.84315	5.99207	5.31934	2.6674	22.0457	0.571414	36.9432	20.99	40.3621	26.461	5.71132		6.84817	15.64	8.72335	5.40401	7.67778	3.87116	7.76154	6.14182	2.69558		66.315	16.3773	68.2258	5.77594	39.3471	26.6465	18.8017	1.68329	31.0894	30.8716	19.0519	19.6529	4.0967	0.00169216	1
Q96ST2	S	415	Phospho_Nor			0.0753468		0.103217				0.348027	0.409838		0.417636			0.234438	0.304208	0.208429	0.0667448	0.118648			0.235642					1.60526	0.143311	3.09059	1.75594	0.937032		0.827232	0.504313	1.56749		6.26819	0.0003165816675	1
Q96ST2	S	420	Phospho_Nor	0.0869002	1.40559	0.234028		0.112923		2.40572	0.0578848	2.89336	1.43869	1.60759	3.52138	0.4585		0.241143	0.446212	0.662447	0.189142	0.156241	0.199666	0.537791	0.551056				0.883585	10.6602	0.19531	5.63131	3.76947	1.40601	2.39603	3.55113	2.62026	2.3979		6.98961	0.0001576374509	1
Q96ST2	S	438	Phospho_Nor	0.972775	6.44152	1.78459	0.931973	0.961792	0.308507	8.17313	0.202998	3.38938	5.01153	16.5106	6.73946	1.72823		1.25353	1.97169	3.96867	1.633	0.87587	1.26867	0.686011	1.93935	0.385767		23.3274	5.73754	7.46607	0.549079	12.3241	6.12568	5.59352	4.6961	10.6847	6.5589	6.68683	2.49664	4.33671	0.0002766159207	1
Q96ST2	S	440	Phospho_Nor	1.00082	5.42332	2.26619	1.03801	1.04019		7.67274	0.150766	2.92504	6.36222	24.5135	8.31517	1.96417		0.982099	3.55316	3.98928	2.20598	1.09786	1.30213	0.639844	2.47475	0.245803	1.3586	43.331	6.90095	8.24769	0.609986	13.6826	8.32484	6.94431	7.25047	13.1938	8.21343	8.48351	4.08483	5.20875	0.0005088761468	1
Q96ST2	S	511	Phospho_Nor	1.04836		1.88389	0.627802	1.06397	0.134387	8.07007		5.93781	4.85715	22.2	6.98818	0.573396		0.186952	3.12065	4.73122	1.74389	1.83991	1.1594	1.77565	2.40048	0.0854208	2.04967		1.39483	19.1051		13.623	4.00551	7.07266	7.21772	12.3798	7.94278	8.3201		6.04132	3.138585347e-06	1
Q96ST2	S	720	Phospho_Nor	0.0586357				0.0302751	0.071688	0.88699			0.165095	1.74412	0.236813			0.059004	0.330275	0.110158	0.114956	0.0729257	0.0562049				0.0770306		0.297774			0.351274		0.150738	0.690581	0.434989				5.61512	0.0001247852446	1
Q96ST2	S	398	Phospho_Raw	0.480329		0.340384	0.221846			0.299626		0.362991	1.25031	0.169114	0.738002			0.547198	0.374048	0.411213		0.241445	0.701415	0.385646	0.170183	0.394621			1.01163	0.408849	0.288846	0.63704	0.847358	1.13321	0.744787	0.357233	0.347325	1.30355		1.70088	0.0584126	0
Q96ST2	S	400	Phospho_Raw	7.63119	3.11471	8.08196	7.32447	6.48856	3.7421	3.09405	3.53232	7.85525	14.816	6.07079	8.61796	4.06773		5.40538	6.42628	5.06763	8.58809	7.19067	5.86334	9.19755	8.72484	3.9863		4.88735	3.81897	4.15495	9.51462	9.02542	7.96477	15.0965	0.501111	13.8982	14.2777	11.532	7.35782	1.28633	0.710248	0
Q96ST2	S	511	Phospho_Raw	1.36656		2.22493	0.767401	1.29783	0.188532	1.13261		1.26256	3.42846	3.33905	2.27595	0.408385		0.147564	1.28224	2.74849	2.7714	1.72318	1.75605	2.10418	3.41003	0.126322	1.79568		0.325256	1.1635		3.12484	1.19726	5.6789	2.14869	5.53427	3.67343	5.03611		1.8632	0.0392806	1
Q96ST2	S	513	Phospho_Raw	1.60067	1.82013	2.63563	0.930396	1.41028	0.311559	1.07123	0.907011	1.44238	3.84837	3.50681	2.06817	2.10039		0.189315	1.5079	2.74393	2.7714	1.82821	1.92647	2.37357	3.4776		1.79568	3.44815	0.398868	0.97909	0.242275	3.09272	1.2198	5.64701	2.17485	5.32637	4.2545	5.01576	0.256146	1.35644	0.68524	0
Q96ST2	S	363	Phospho_Raw	0.655246	0.284648		0.499005	0.38615		0.681966	0.200712	0.631047	2.10489	0.91974	1.41814			0.474307	0.72733	1.31665	1.82958	1.07453		1.30064	1.86544	0.529422	0.767844	0.465535	1.25363	0.979471	0.969124	1.42528	0.687964	2.61456	1.17467	3.03284	2.13292	3.2351	1.00973	1.53792	0.121691	0
Q96ST2	S	365	Phospho_Raw	0.770302	0.472392	1.35065	0.582068	0.38615	0.0591738	0.722013	0.286608	0.631047	2.25954	1.00298	1.53249	0.459164	0.202913	0.474307	0.828331	1.4307	1.96833	1.16411	1.09005	1.35988	1.75429	0.608006	0.938697	0.865687	1.79587	1.19328	1.11173	1.59383	0.837387	2.89498	1.29883	2.99357	2.19342	3.33655	1.00973	1.73336	0.0159024	1
Q96ST2	S	313	Phospho_Raw	0.478677		0.626054	0.277936	0.399802				0.844638	1.69545	1.12333	3.71264	0.472688	0.472982	1.40897	0.658675	2.30538	3.69649	0.589895	0.39168	0.591787	1.88423			0.793405	0.349432	1.3421	0.80585	2.14301	0.876375	5.04696	0.427011	1.83439	0.933316	2.36417	1.11758	1.55967	0.0659955	0
Q96ST2	S	315	Phospho_Raw			0.327546			0.0973758			0.0664772	0.415256	0.911753	1.97457					1.01438	2.20649		0.0549704	0.0550909	1.61113	0.118191	0.133745	0.193033	0.301428		0.105017	0.103882	0.0601985	3.6556	0.170101	0.165417	0.275795	1.48515	0.346365	1.09239	0.742071	0
Q96ST2	S	235	Phospho_Raw	6.05327		6.20158	5.76898	8.1113	3.1008	5.07545		11.5258	27.6808	4.09991	8.38568	2.19209	1.13288	8.12657	5.55484	6.66397	11.3587	9.27663	7.87749	11.6663	9.83993	3.43035	0.147086	1.00125	7.43274	8.49789	5.63306	13.7271	13.8952	17.4092	12.7403	19.1298	4.55855	21.1025	7.96108	1.78264	0.0540888	0
Q96ST2	S	237	Phospho_Raw	5.67638		5.72019	5.50525	6.92141	2.94103	5.07545		11.5258	27.6808	3.92373	5.87497	1.2211		3.7304	4.01932	5.49451	10.4222	8.38455	7.07818	9.1206	9.17141	3.14522		0.948374	2.93349	5.55632	3.60625	11.331	14.1644	16.9616	9.53603	15.2967	0.162837	25.9484	5.9263	1.65858	0.676017	0
Q96ST2	S	196	Phospho_Raw	1.62299		1.33209	1.14473	0.969863	1.28083	1.57112		2.32858	5.24048	1.5554	2.97212		0.510139	2.99837	1.23579	1.73054	3.35974	2.42872	1.76012	2.49497	2.38793	1.95889	0.274993		4.36893	2.41325	2.12551	3.81029	3.29777	5.49651	2.42865	5.91702	5.07564	7.71028	3.06742	2.15997	0.0003177641886	1
Q96ST2	S	198	Phospho_Raw	1.43737		1.53822	1.0764	0.969863	1.28083	1.08485		1.49876	5.24048	1.3542	1.86434			1.83915	0.975458	1.42124	3.35974	2.24024	1.51845	1.76469	1.88311	1.84047			2.42539	1.28176	1.63199	2.38576	2.63064	4.0448	2.03578	4.54141	3.77674	6.86915	2.44231	1.70531	0.0127858	1
Q96ST2	S	248	Phospho_Raw	4.12453	0.842652	1.29303	2.19443	1.29861	1.19341	4.57137	0.391674	1.52482	3.26469	3.96602	9.06467	1.6254	1.87621		6.33252	2.0308	9.16301	5.64883	4.75416	7.53835	7.24432	0.980673	2.8571	3.20739		7.38732	1.36713	14.283	2.49066	18.189	1.30328	13.2189	12.345	3.25366	7.18832	1.75443	0.182623	0
Q96ST2	S	250	Phospho_Raw	1.14261		7.46665		1.6955	1.2289	1.20235		7.41232	15.9291	1.6909	0.231027	1.47595		7.00454	1.58102	6.76622	2.96657	2.75391	2.01491	2.10012	3.30507	2.79601			11.7261	0.615558	6.6556	2.7913	8.51382	6.1405	4.93367	2.36171	2.3345	12.5209		1.79215	0.42153	0
Q96ST2	S	377	Phospho_Raw	3.84712	0.761151	3.71435	2.6978	2.36843	2.50807	2.48132	1.21045	2.49375	8.28772	2.7151	2.85085	0.834574	1.46194	2.96958	2.21024	2.90834	4.63475	2.91102	2.85774	3.76932	3.63973	2.28662	3.46573	0.940403	4.80801	2.6994	2.91075	4.41929	4.20209	6.07828	2.98137	6.98279	6.07392	6.30263	2.50621	1.42326	0.104116	0
Q96ST2	S	720	Phospho_Raw	0.0764326				0.0369298	0.100571	0.124487			0.116534	0.262329	0.0771264			0.0465729	0.135706	0.063994	0.182689	0.068299	0.085129				0.0674848		0.0694369			0.080575		0.121033	0.205584	0.194458				1.60988	0.0405596	1
Q96ST2	S	287	Phospho_Raw	0.193033		4.31635	2.13089	4.70349	0.573857	4.55129		8.12471	17.8022	4.9769	8.17034	0.840499	0.775129	2.96185	4.48411	6.60432	8.31869	6.63009	6.51755	8.47156	7.4703	0.798648			3.45855	7.27792	3.22302	11.7251	10.266	19.4501	9.25099	13.6845	15.0297	20.0913	1.9919	2.4179	0.00226848	1
Q96ST2	S	289	Phospho_Raw	1.27623		4.73149	2.41859	4.54896		4.30623		7.82872	18.424	5.06577	6.71202	0.905264		1.07765	4.02479	6.14251	7.86432	7.06036	6.37784	7.64645	7.56804	1.79051		0.867573	2.08959	6.24801	2.64884	11.0008	10.093	19.9549	8.89005	12.0895	15.4456	21.1058	1.13365	1.99809	0.079036	0
Q96ST2	S	438	Phospho_Raw	1.26803	2.12751	2.10765	1.13921	1.1732	0.432804	1.14708	1.25488	0.720685	3.53743	2.48332	2.19495	1.23088		0.98943	0.810144	2.30551	2.59517	0.820302	1.92155	0.812934	2.75497	0.570482		1.71921	1.33792	0.454684	0.904491	2.8269	1.83099	4.49124	1.39801	4.7765	3.03341	4.0475	0.934714	1.50696	0.109724	0
Q96ST2	S	440	Phospho_Raw	1.30458	1.79122	2.67644	1.26883	1.26884		1.07685	0.93199	0.621953	4.49082	3.68703	2.70813	1.39893		0.775188	1.45995	2.31748	3.50576	1.02821	1.97224	0.758225	3.51554	0.363499	1.19024	3.19345	1.60921	0.502285	1.00482	3.13851	2.48833	5.57584	2.15844	5.89818	3.79861	5.13502	1.52932	1.65607	0.08374	0
Q96ST2	S	300	Phospho_Raw	0.12824		0.176532							0.388776	0.0676729	0.61517	0.14989	0.156264		0.182525	0.253382	0.345964			0.246882	0.349204		0.154715		0.441784	0.219895		0.516393	0.165304	0.458924		0.538939	0.46492	0.1658	0.396441	1.72608	0.0686707	0
Q96ST2	S	415	Phospho_Raw			0.0889868		0.125905				0.0740011	0.289288		0.136018			0.185046	0.124995	0.121082	0.106071	0.11112			0.334744					0.0977602	0.236074	0.708919	0.524859	0.752377		0.369806	0.233238	0.94879		2.6537	0.0307788	1
Q96ST2	S	420	Phospho_Raw	0.113276	0.464239	0.276395		0.137744		0.337636	0.357827	0.615216	1.01551	0.241794	1.14686	0.326554		0.190338	0.183343	0.384833	0.300586	0.146328	0.302418	0.637291	0.782809				0.20604	0.649207	0.321732	1.29171	1.12671	1.12894	0.71329	1.5875	1.21184	1.45143		2.56471	0.0007047959885	1

### Sheet: S4.3.Pro_data
Accession	Gene Name	Neg_P_1	Neg_P_3	Neg_P_4	Neg_P_5	Neg_P_7	Neg_P_8	Pos_P_1	Pos_P_2	Pos_P_3	Pos_P_5	Pos_P_6	Pos_P_8	Pos_P_10	Pos_P_13	Pos_P_16	Pos_P_17	Pos_P_18	Pos_P_19	Neg_T_1	Neg_T_3	Neg_T_4	Neg_T_5	Neg_T_7	Neg_T_8	Pos_T_1	Pos_T_2	Pos_T_3	Pos_T_5	Pos_T_6	Pos_T_8	Pos_T_10	Pos_T_13	Pos_T_16	Pos_T_17	Pos_T_18	Pos_T_19	FC(Tumor_vs_Normal)	pValue(Tumor_vs_Normal)	Sig(Tumor_vs_Normal)
Q96ST2	IWS1	1.45564	0.595511	1.35857	1.42927	1.3599	1.6361	0.98714	1.55122	1.35147	1.57943	1.61294	1.06326	1.43492	0.87634	0.415367	0.63305	1.65052	1.1015	0.165389	7.07388	0.26271	0.841389	0.156456	0.324332	0.109443	0.306192	0.53384	0.532048	0.75624	0.469359	0.203859	0.0665395	1.86631	0.239317	0.29616	0.777719	0.678122	0.0004170323767	0
